# Genome sequencing of the vermicompost strain *Stenotrophomonas maltophilia* UENF-4GII and population structure analysis of the *S. maltophilia* Sm3 genogroup

**DOI:** 10.1101/2021.08.12.455975

**Authors:** Francisnei Pedrosa-Silva, Filipe P. Matteoli, Hemanoel Passarelli-Araujo, Fabio L. Olivares, Thiago M. Venancio

## Abstract

The *Stenotrophomonas maltophilia* complex (Smc) is a cosmopolitan bacterial group that has been proposed an emergent multidrug-resistant pathogen. Taxonomic studies support the genomic heterogeneity of Smc, which comprises genogroups exhibiting a range of phenotypically distinct strains from different sources. Here, we report the genome sequencing and in-depth analysis of *S. maltophilia* UENF-4GII, isolated from vermicompost. This genome harbors a unique region encoding a penicillin-binding protein (*pbp*X) that was carried by a transposon, as well as horizontally-transferred genomic islands involved in anti-phage defense via DNA modification, and pili glycosylation. We also analyzed all available Smc genomes to investigate genes associated with resistance and virulence, niche occupation, and population structure. *S. maltophilia* UENF-4GII belongs to genogroup 3 (Sm3), which comprises three phylogenetic clusters (PC). Pan-GWAS analysis uncovered 471 environment-associated and 791 PC-associated genes, including antimicrobial resistance (e.g. *bla*L1 and *bla*R1) and virulence determinants (e.g. *tre*S and *kat*G) that provide insights on the resistance and virulence potential of Sm3 strains. Together, the results presented here provide the grounds for more detailed clinical and ecological investigations of *S. maltophilia*.
