## Supplementary tables S4 for "Genome sequencing of the vermicompost strain *Stenotrophomonas maltophilia* UENF-4GII and population structure analysis of the *S. maltophilia* Sm3 genogroup"

### Sheet: Clinical-trait
Table S4: Gene clusters identified by pan-GWAS analysis as associated with clinical environments.
Type	Gene	Non-unique Gene name	Annotation	Number_pos_present_in	Number_neg_present_in	Number_pos_not_present_in	Number_neg_not_present_in	Sensitivity	Specificity	Naive_p	Benjamini_H_p
M	treS		Trehalose synthase/amylase TreS	48	3	7	9	87.2727	75	4.14665e-05	0.00554919
R	group_2520		Aminoglycoside N(6')-acetyltransferase type 1	25	0	30	12	45.4545	100	0.00234534	0.0460765
R	group_2381	macA_3	Macrolide export protein MacA	42	0	13	12	76.3636	100	8.67156e-07	0.00123299
R	group_4408		Metallo-beta-lactamase L1 type 3	31	0	24	12	56.3636	100	0.000232251	0.00825578
R	group_3337	mepA_2	Multidrug export protein MepA	28	0	27	12	50.9091	100	0.000796855	0.0189628
R	group_4410	mdtA_1	Multidrug resistance protein MdtA	31	0	24	12	56.3636	100	0.000232251	0.00825578
R	group_4411	mdtC_1	Multidrug resistance protein MdtC	31	0	24	12	56.3636	100	0.000232251	0.00825578
R	stp_2		Multidrug resistance protein Stp	31	0	24	12	56.3636	100	0.000232251	0.00825578
R	group_5928	oprM_2	Outer membrane protein OprM	31	0	24	12	56.3636	100	0.000232251	0.00825578
R	nepI_1		Purine ribonucleoside efflux pump NepI	31	0	24	12	56.3636	100	0.000232251	0.00825578
R*	bla		Beta-lactamase Toho-1 blaL2	36	0	19	12	65.4545	100	2.3532e-05	0.00554919
R*	blaR1_2		Regulatory protein BlaR1	25	0	30	12	45.4545	100	0.00234534	0.0460765
V	group_2495	cpdA_2	3',5'-cyclic adenosine monophosphate phosphodiesterase CpdA	44	2	11	10	80	83.3333	6.36289e-05	0.00640512
V	higA_1		Antitoxin HigA	35	0	20	12	63.6364	100	3.76512e-05	0.00554919
V	group_3356	exbB_3	Biopolymer transport protein ExbB	30	0	25	12	54.5455	100	0.000323326	0.00996704
V	group_5872	bluF_3	Blue light- and temperature-regulated antirepressor BluF	31	0	24	12	56.3636	100	0.000232251	0.00825578
V	group_1844	bluF_3	Blue light- and temperature-regulated antirepressor BluF	43	1	12	11	78.1818	91.6667	1.01457e-05	0.0036836
V	bluF_2		Blue light- and temperature-regulated antirepressor BluF	44	3	11	9	80	75	0.000488783	0.0142197
V	cfaB		CFA/I fimbrial subunit B	30	0	25	12	54.5455	100	0.000323326	0.00996704
V	cheB3		Chemotaxis response regulator protein-glutamate methylesterase of group 3 operon	40	2	15	10	72.7273	83.3333	0.000501389	0.0142227
V	cbpD_1		Chitin-binding protein CbpD	26	0	29	12	47.2727	100	0.00209785	0.0428839
V	cpbD		Chitin-binding protein CbpD	29	0	26	12	52.7273	100	0.000679355	0.0174834
V	rpfG_2		Cyclic di-GMP phosphodiesterase response regulator RpfG	38	1	17	11	69.0909	91.6667	0.000144726	0.00825578
V	higB		Endoribonuclease HigB	32	0	23	12	58.1818	100	0.000176797	0.00825578
V	besA_3		Ferri-bacillibactin esterase BesA	31	0	24	12	56.3636	100	0.000232251	0.00825578
V	group_3389	besA_2	Ferri-bacillibactin esterase BesA	31	0	24	12	56.3636	100	0.000232251	0.00825578
V	fliG		Flagellar motor switch protein FliG	35	1	20	11	63.6364	91.6667	0.000740542	0.0188871
V	fliF		Flagellar M-ring protein	38	2	17	10	69.0909	83.3333	0.00211875	0.0428839
V	lapA		Lipopolysaccharide assembly protein A	47	3	8	9	85.4545	75	8.35298e-05	0.00719811
V	mrpA_2		Major MR/P fimbria protein	27	0	28	12	49.0909	100	0.00102148	0.0228726
V	oatA		O-acetyltransferase OatA	28	0	27	12	50.9091	100	0.000796855	0.0189628
V	ompA		Outer membrane protein A	39	2	16	10	70.9091	83.3333	0.000780737	0.0189628
V	fimD_1		Outer membrane usher protein FimD	27	0	28	12	49.0909	100	0.00102148	0.0228726
V	pasI		Persistence and stress-resistance antitoxin PasI	44	2	11	10	80	83.3333	6.36289e-05	0.00640512
V	fyuA_2		Pesticin receptor	36	1	19	11	65.4545	91.6667	0.000660365	0.0174834
V	yadV_1		putative fimbrial chaperone YadV	26	0	29	12	47.2727	100	0.00209785	0.0428839
V	yadV_2		putative fimbrial chaperone YadV	27	0	28	12	49.0909	100	0.00102148	0.0228726
V	group_1856		putative TonB-dependent receptor	31	0	24	12	56.3636	100	0.000232251	0.00825578
V	rpfC_1		Sensory/regulatory protein RpfC	25	0	30	12	45.4545	100	0.00234534	0.0460765
V	rpfC		Sensory/regulatory protein RpfC	39	2	16	10	70.9091	83.3333	0.000780737	0.0189628
V	fimA_2		Type-1 fimbrial protein, A chain	27	0	28	12	49.0909	100	0.00102148	0.0228726
	citG		2-(5''-triphosphoribosyl)-3'-dephosphocoenzyme-A synthase	38	2	17	10	69.0909	83.3333	0.00211875	0.0428839
	dkgB_1		2,5-diketo-D-gluconic acid reductase B	43	3	12	9	78.1818	75	0.000807648	0.0189814
	group_1637	fabG_1	3-oxoacyl-[acyl-carrier-protein] reductase FabG	42	2	13	10	76.3636	83.3333	0.000190618	0.00825578
	group_5875	galD	4-oxalomesaconate tautomerase	31	0	24	12	56.3636	100	0.000232251	0.00825578
	metF_2		5,10-methylenetetrahydrofolate reductase	31	0	24	12	56.3636	100	0.000232251	0.00825578
	nicC		6-hydroxynicotinate 3-monooxygenase	30	0	25	12	54.5455	100	0.000323326	0.00996704
	group_3320	yieH	6-phosphogluconate phosphatase	29	0	26	12	52.7273	100	0.000679355	0.0174834
	group_3371		Acetyltransferase	31	0	24	12	56.3636	100	0.000232251	0.00825578
	adeP		Adenine permease AdeP	44	0	11	12	80	100	2.2546e-07	0.00121688
	luxA_2		Alkanal monooxygenase alpha chain	36	1	19	11	65.4545	91.6667	0.000660365	0.0174834
	argO_1		Arginine exporter protein ArgO	39	2	16	10	70.9091	83.3333	0.000780737	0.0189628
	group_1174	pyrB	Aspartate carbamoyltransferase	28	0	27	12	50.9091	100	0.000796855	0.0189628
	group_302	aas	Bifunctional protein Aas	41	0	14	12	74.5455	100	1.61043e-06	0.00203541
	nlhH		Carboxylesterase NlhH	35	0	20	12	63.6364	100	3.76512e-05	0.00554919
	ctpB		Carboxy-terminal processing protease CtpB	38	2	17	10	69.0909	83.3333	0.00211875	0.0428839
	cirA_2		Colicin I receptor	38	2	17	10	69.0909	83.3333	0.00211875	0.0428839
	copB		Copper resistance protein B	31	0	24	12	56.3636	100	0.000232251	0.00825578
	rcoM		CO-responsive transcriptional regulator RcoM	31	0	24	12	56.3636	100	0.000232251	0.00825578
	petC1		Cytochrome b6-f complex iron-sulfur subunit 1	43	1	12	11	78.1818	91.6667	1.01457e-05	0.0036836
	dacA		D-alanyl-D-alanine carboxypeptidase DacA	41	2	14	10	74.5455	83.3333	0.000313668	0.00996704
	group_5979	polA_2	DNA polymerase I	31	0	24	12	56.3636	100	0.000232251	0.00825578
	xylE_1		D-xylose-proton symporter	36	1	19	11	65.4545	91.6667	0.000660365	0.0174834
	sigW		ECF RNA polymerase sigma factor SigW	44	1	11	11	80	91.6667	5.40125e-06	0.0036836
	estB_2		Esterase EstB	27	0	28	12	49.0909	100	0.00102148	0.0228726
	estB_1		Esterase EstB	43	3	12	9	78.1818	75	0.000807648	0.0189814
	fgd1		F420-dependent glucose-6-phosphate dehydrogenase 1	39	2	16	10	70.9091	83.3333	0.000780737	0.0189628
	apbE		FAD:protein FMN transferase	29	0	26	12	52.7273	100	0.000679355	0.0174834
	group_3377	gst_1	Glutathione S-transferase GST-4.5	45	3	10	9	81.8182	75	0.000284419	0.00992413
	group_6046	gstB_2	Glutathione S-transferase GstB	31	0	24	12	56.3636	100	0.000232251	0.00825578
	group_1703		GTP cyclohydrolase 1 type 2	25	0	30	12	45.4545	100	0.00234534	0.0460765
	hxuA		Heme/hemopexin-binding protein	35	0	20	12	63.6364	100	3.76512e-05	0.00554919
	hisS		Histidine--tRNA ligase	41	3	14	9	74.5455	75	0.00199534	0.0420315
	btr		HTH-type transcriptional activator Btr	31	0	24	12	56.3636	100	0.000232251	0.00825578
	group_2955	rhaS_2	HTH-type transcriptional activator RhaS	41	3	14	9	74.5455	75	0.00199534	0.0420315
	cueR		HTH-type transcriptional regulator CueR	31	0	24	12	56.3636	100	0.000232251	0.00825578
	group_3997	dmlR_1	HTH-type transcriptional regulator DmlR	34	1	21	11	61.8182	91.6667	0.000929821	0.0214974
	dmlR_11		HTH-type transcriptional regulator DmlR	38	2	17	10	69.0909	83.3333	0.00211875	0.0428839
	nimR_4		HTH-type transcriptional regulator NimR	30	0	25	12	54.5455	100	0.000323326	0.00996704
	pgrR_10		HTH-type transcriptional regulator PgrR	31	0	24	12	56.3636	100	0.000232251	0.00825578
	rutR_1		HTH-type transcriptional regulator RutR	40	2	15	10	72.7273	83.3333	0.000501389	0.0142227
	yhaJ		HTH-type transcriptional regulator YhaJ	41	2	14	10	74.5455	83.3333	0.000313668	0.00996704
	comR		HTH-type transcriptional repressor ComR	35	0	20	12	63.6364	100	3.76512e-05	0.00554919
	kstR2		HTH-type transcriptional repressor KstR2	31	0	24	12	56.3636	100	0.000232251	0.00825578
	nemR		HTH-type transcriptional repressor NemR	28	0	27	12	50.9091	100	0.000796855	0.0189628
	group_1878		hypothetical protein	25	0	30	12	45.4545	100	0.00234534	0.0460765
	group_4463		hypothetical protein	25	0	30	12	45.4545	100	0.00234534	0.0460765
	group_5957		hypothetical protein	25	0	30	12	45.4545	100	0.00234534	0.0460765
	group_6016		hypothetical protein	25	0	30	12	45.4545	100	0.00234534	0.0460765
	group_6017		hypothetical protein	25	0	30	12	45.4545	100	0.00234534	0.0460765
	group_6102		hypothetical protein	25	0	30	12	45.4545	100	0.00234534	0.0460765
	group_6276		hypothetical protein	25	0	30	12	45.4545	100	0.00234534	0.0460765
	group_6277		hypothetical protein	25	0	30	12	45.4545	100	0.00234534	0.0460765
	group_6278		hypothetical protein	25	0	30	12	45.4545	100	0.00234534	0.0460765
	group_6279		hypothetical protein	25	0	30	12	45.4545	100	0.00234534	0.0460765
	group_8996		hypothetical protein	25	0	30	12	45.4545	100	0.00234534	0.0460765
	group_3352		hypothetical protein	26	0	29	12	47.2727	100	0.00209785	0.0428839
	group_3398		hypothetical protein	26	0	29	12	47.2727	100	0.00209785	0.0428839
	group_4539		hypothetical protein	26	0	29	12	47.2727	100	0.00209785	0.0428839
	group_4550		hypothetical protein	26	0	29	12	47.2727	100	0.00209785	0.0428839
	group_6061		hypothetical protein	26	0	29	12	47.2727	100	0.00209785	0.0428839
	group_6092		hypothetical protein	26	0	29	12	47.2727	100	0.00209785	0.0428839
	group_3399		hypothetical protein	27	0	28	12	49.0909	100	0.00102148	0.0228726
	group_4483		hypothetical protein	27	0	28	12	49.0909	100	0.00102148	0.0228726
	group_4512		hypothetical protein	27	0	28	12	49.0909	100	0.00102148	0.0228726
	group_1116		hypothetical protein	28	0	27	12	50.9091	100	0.000796855	0.0189628
	group_2484		hypothetical protein	28	0	27	12	50.9091	100	0.000796855	0.0189628
	group_2501		hypothetical protein	28	0	27	12	50.9091	100	0.000796855	0.0189628
	group_293		hypothetical protein	28	0	27	12	50.9091	100	0.000796855	0.0189628
	group_4447		hypothetical protein	28	0	27	12	50.9091	100	0.000796855	0.0189628
	group_4494		hypothetical protein	28	0	27	12	50.9091	100	0.000796855	0.0189628
	group_4513		hypothetical protein	28	0	27	12	50.9091	100	0.000796855	0.0189628
	group_4516		hypothetical protein	28	0	27	12	50.9091	100	0.000796855	0.0189628
	group_6079		hypothetical protein	28	0	27	12	50.9091	100	0.000796855	0.0189628
	group_1087		hypothetical protein	29	0	26	12	52.7273	100	0.000679355	0.0174834
	group_2469		hypothetical protein	29	0	26	12	52.7273	100	0.000679355	0.0174834
	group_4465		hypothetical protein	29	0	26	12	52.7273	100	0.000679355	0.0174834
	group_5889		hypothetical protein	29	0	26	12	52.7273	100	0.000679355	0.0174834
	group_5901		hypothetical protein	29	0	26	12	52.7273	100	0.000679355	0.0174834
	group_5994		hypothetical protein	29	0	26	12	52.7273	100	0.000679355	0.0174834
	group_6031		hypothetical protein	29	0	26	12	52.7273	100	0.000679355	0.0174834
	group_1412		hypothetical protein	30	0	25	12	54.5455	100	0.000323326	0.00996704
	group_1875		hypothetical protein	30	0	25	12	54.5455	100	0.000323326	0.00996704
	group_2449		hypothetical protein	30	0	25	12	54.5455	100	0.000323326	0.00996704
	group_2451		hypothetical protein	30	0	25	12	54.5455	100	0.000323326	0.00996704
	group_2497		hypothetical protein	30	0	25	12	54.5455	100	0.000323326	0.00996704
	group_3404		hypothetical protein	30	0	25	12	54.5455	100	0.000323326	0.00996704
	group_4402		hypothetical protein	30	0	25	12	54.5455	100	0.000323326	0.00996704
	group_4403		hypothetical protein	30	0	25	12	54.5455	100	0.000323326	0.00996704
	group_4482		hypothetical protein	30	0	25	12	54.5455	100	0.000323326	0.00996704
	group_4497		hypothetical protein	30	0	25	12	54.5455	100	0.000323326	0.00996704
	group_5850		hypothetical protein	30	0	25	12	54.5455	100	0.000323326	0.00996704
	group_5854		hypothetical protein	30	0	25	12	54.5455	100	0.000323326	0.00996704
	group_6003		hypothetical protein	30	0	25	12	54.5455	100	0.000323326	0.00996704
	group_6052		hypothetical protein	30	0	25	12	54.5455	100	0.000323326	0.00996704
	group_807		hypothetical protein	30	0	25	12	54.5455	100	0.000323326	0.00996704
	group_9150		hypothetical protein	30	0	25	12	54.5455	100	0.000323326	0.00996704
	group_1082		hypothetical protein	31	0	24	12	56.3636	100	0.000232251	0.00825578
	group_1429		hypothetical protein	31	0	24	12	56.3636	100	0.000232251	0.00825578
	group_2416		hypothetical protein	31	0	24	12	56.3636	100	0.000232251	0.00825578
	group_2428		hypothetical protein	31	0	24	12	56.3636	100	0.000232251	0.00825578
	group_2471		hypothetical protein	31	0	24	12	56.3636	100	0.000232251	0.00825578
	group_2479		hypothetical protein	31	0	24	12	56.3636	100	0.000232251	0.00825578
	group_2483		hypothetical protein	31	0	24	12	56.3636	100	0.000232251	0.00825578
	group_2511		hypothetical protein	31	0	24	12	56.3636	100	0.000232251	0.00825578
	group_3330		hypothetical protein	31	0	24	12	56.3636	100	0.000232251	0.00825578
	group_3331		hypothetical protein	31	0	24	12	56.3636	100	0.000232251	0.00825578
	group_3342		hypothetical protein	31	0	24	12	56.3636	100	0.000232251	0.00825578
	group_3378		hypothetical protein	31	0	24	12	56.3636	100	0.000232251	0.00825578
	group_3379		hypothetical protein	31	0	24	12	56.3636	100	0.000232251	0.00825578
	group_3380		hypothetical protein	31	0	24	12	56.3636	100	0.000232251	0.00825578
	group_3385		hypothetical protein	31	0	24	12	56.3636	100	0.000232251	0.00825578
	group_3386		hypothetical protein	31	0	24	12	56.3636	100	0.000232251	0.00825578
	group_3387		hypothetical protein	31	0	24	12	56.3636	100	0.000232251	0.00825578
	group_3392		hypothetical protein	31	0	24	12	56.3636	100	0.000232251	0.00825578
	group_3396		hypothetical protein	31	0	24	12	56.3636	100	0.000232251	0.00825578
	group_3403		hypothetical protein	31	0	24	12	56.3636	100	0.000232251	0.00825578
	group_4407		hypothetical protein	31	0	24	12	56.3636	100	0.000232251	0.00825578
	group_4409		hypothetical protein	31	0	24	12	56.3636	100	0.000232251	0.00825578
	group_4414		hypothetical protein	31	0	24	12	56.3636	100	0.000232251	0.00825578
	group_4416		hypothetical protein	31	0	24	12	56.3636	100	0.000232251	0.00825578
	group_4421		hypothetical protein	31	0	24	12	56.3636	100	0.000232251	0.00825578
	group_4423		hypothetical protein	31	0	24	12	56.3636	100	0.000232251	0.00825578
	group_4441		hypothetical protein	31	0	24	12	56.3636	100	0.000232251	0.00825578
	group_4457		hypothetical protein	31	0	24	12	56.3636	100	0.000232251	0.00825578
	group_4462		hypothetical protein	31	0	24	12	56.3636	100	0.000232251	0.00825578
	group_4467		hypothetical protein	31	0	24	12	56.3636	100	0.000232251	0.00825578
	group_4472		hypothetical protein	31	0	24	12	56.3636	100	0.000232251	0.00825578
	group_4479		hypothetical protein	31	0	24	12	56.3636	100	0.000232251	0.00825578
	group_4492		hypothetical protein	31	0	24	12	56.3636	100	0.000232251	0.00825578
	group_4523		hypothetical protein	31	0	24	12	56.3636	100	0.000232251	0.00825578
	group_4525		hypothetical protein	31	0	24	12	56.3636	100	0.000232251	0.00825578
	group_4531		hypothetical protein	31	0	24	12	56.3636	100	0.000232251	0.00825578
	group_5873		hypothetical protein	31	0	24	12	56.3636	100	0.000232251	0.00825578
	group_5887		hypothetical protein	31	0	24	12	56.3636	100	0.000232251	0.00825578
	group_5890		hypothetical protein	31	0	24	12	56.3636	100	0.000232251	0.00825578
	group_5895		hypothetical protein	31	0	24	12	56.3636	100	0.000232251	0.00825578
	group_5898		hypothetical protein	31	0	24	12	56.3636	100	0.000232251	0.00825578
	group_5900		hypothetical protein	31	0	24	12	56.3636	100	0.000232251	0.00825578
	group_5910		hypothetical protein	31	0	24	12	56.3636	100	0.000232251	0.00825578
	group_5911		hypothetical protein	31	0	24	12	56.3636	100	0.000232251	0.00825578
	group_5913		hypothetical protein	31	0	24	12	56.3636	100	0.000232251	0.00825578
	group_5922		hypothetical protein	31	0	24	12	56.3636	100	0.000232251	0.00825578
	group_5929		hypothetical protein	31	0	24	12	56.3636	100	0.000232251	0.00825578
	group_5930		hypothetical protein	31	0	24	12	56.3636	100	0.000232251	0.00825578
	group_5940		hypothetical protein	31	0	24	12	56.3636	100	0.000232251	0.00825578
	group_5977		hypothetical protein	31	0	24	12	56.3636	100	0.000232251	0.00825578
	group_5987		hypothetical protein	31	0	24	12	56.3636	100	0.000232251	0.00825578
	group_5992		hypothetical protein	31	0	24	12	56.3636	100	0.000232251	0.00825578
	group_5993		hypothetical protein	31	0	24	12	56.3636	100	0.000232251	0.00825578
	group_6013		hypothetical protein	31	0	24	12	56.3636	100	0.000232251	0.00825578
	group_6018		hypothetical protein	31	0	24	12	56.3636	100	0.000232251	0.00825578
	group_6034		hypothetical protein	31	0	24	12	56.3636	100	0.000232251	0.00825578
	group_6039		hypothetical protein	31	0	24	12	56.3636	100	0.000232251	0.00825578
	group_6048		hypothetical protein	31	0	24	12	56.3636	100	0.000232251	0.00825578
	group_6050		hypothetical protein	31	0	24	12	56.3636	100	0.000232251	0.00825578
	group_6059		hypothetical protein	31	0	24	12	56.3636	100	0.000232251	0.00825578
	group_6081		hypothetical protein	31	0	24	12	56.3636	100	0.000232251	0.00825578
	group_6083		hypothetical protein	31	0	24	12	56.3636	100	0.000232251	0.00825578
	group_6096		hypothetical protein	31	0	24	12	56.3636	100	0.000232251	0.00825578
	group_6098		hypothetical protein	31	0	24	12	56.3636	100	0.000232251	0.00825578
	group_6122		hypothetical protein	31	0	24	12	56.3636	100	0.000232251	0.00825578
	group_6123		hypothetical protein	31	0	24	12	56.3636	100	0.000232251	0.00825578
	group_9516		hypothetical protein	31	0	24	12	56.3636	100	0.000232251	0.00825578
	yedZ		hypothetical protein	31	0	24	12	56.3636	100	0.000232251	0.00825578
	group_1631		hypothetical protein	32	0	23	12	58.1818	100	0.000176797	0.00825578
	group_1090		hypothetical protein	33	1	22	11	60	91.6667	0.00124787	0.0277236
	group_1883		hypothetical protein	34	0	21	12	61.8182	100	5.91662e-05	0.00640512
	group_5934		hypothetical protein	34	0	21	12	61.8182	100	5.91662e-05	0.00640512
	group_3998		hypothetical protein	34	1	21	11	61.8182	91.6667	0.000929821	0.0214974
	group_1093		hypothetical protein	35	0	20	12	63.6364	100	3.76512e-05	0.00554919
	group_2419		hypothetical protein	35	0	20	12	63.6364	100	3.76512e-05	0.00554919
	group_4440		hypothetical protein	35	0	20	12	63.6364	100	3.76512e-05	0.00554919
	group_5852		hypothetical protein	35	0	20	12	63.6364	100	3.76512e-05	0.00554919
	group_2726		hypothetical protein	35	1	20	11	63.6364	91.6667	0.000740542	0.0188871
	phzD		hypothetical protein	35	1	20	11	63.6364	91.6667	0.000740542	0.0188871
	group_1884		hypothetical protein	36	0	19	12	65.4545	100	2.3532e-05	0.00554919
	group_5931		hypothetical protein	36	0	19	12	65.4545	100	2.3532e-05	0.00554919
	group_745		hypothetical protein	37	0	18	12	67.2727	100	1.44228e-05	0.00468742
	group_314		hypothetical protein	37	2	18	10	67.2727	83.3333	0.00241838	0.0471046
	group_3344		hypothetical protein	39	2	16	10	70.9091	83.3333	0.000780737	0.0189628
	group_3345		hypothetical protein	39	2	16	10	70.9091	83.3333	0.000780737	0.0189628
	group_6069		hypothetical protein	40	2	15	10	72.7273	83.3333	0.000501389	0.0142227
	group_963		hypothetical protein	40	2	15	10	72.7273	83.3333	0.000501389	0.0142227
	group_2425		hypothetical protein	41	2	14	10	74.5455	83.3333	0.000313668	0.00996704
	group_3364		hypothetical protein	41	2	14	10	74.5455	83.3333	0.000313668	0.00996704
	group_220		hypothetical protein	42	3	13	9	76.3636	75	0.00128915	0.0283637
	group_2411		hypothetical protein	43	1	12	11	78.1818	91.6667	1.01457e-05	0.0036836
	group_4400		hypothetical protein	43	1	12	11	78.1818	91.6667	1.01457e-05	0.0036836
	group_4449		hypothetical protein	43	1	12	11	78.1818	91.6667	1.01457e-05	0.0036836
	group_2424		hypothetical protein	43	2	12	10	78.1818	83.3333	0.000112152	0.00825578
	group_2468		hypothetical protein	43	2	12	10	78.1818	83.3333	0.000112152	0.00825578
	group_3348		hypothetical protein	43	2	12	10	78.1818	83.3333	0.000112152	0.00825578
	group_3393		hypothetical protein	44	0	11	12	80	100	2.2546e-07	0.00121688
	group_2478		hypothetical protein	44	2	11	10	80	83.3333	6.36289e-05	0.00640512
	group_3335		hypothetical protein	44	2	11	10	80	83.3333	6.36289e-05	0.00640512
	group_3346		hypothetical protein	44	2	11	10	80	83.3333	6.36289e-05	0.00640512
	group_3390		hypothetical protein	44	2	11	10	80	83.3333	6.36289e-05	0.00640512
	group_1430		hypothetical protein	44	3	11	9	80	75	0.000488783	0.0142197
	group_2413		hypothetical protein	44	3	11	9	80	75	0.000488783	0.0142197
	group_2455		hypothetical protein	44	3	11	9	80	75	0.000488783	0.0142197
	group_3376		hypothetical protein	44	3	11	9	80	75	0.000488783	0.0142197
	group_4518		hypothetical protein	44	3	11	9	80	75	0.000488783	0.0142197
	group_5871		hypothetical protein	44	3	11	9	80	75	0.000488783	0.0142197
	group_6099		hypothetical protein	45	2	10	10	81.8182	83.3333	3.46411e-05	0.00554919
	group_1876		hypothetical protein	45	3	10	9	81.8182	75	0.000284419	0.00992413
	group_1854		hypothetical protein	46	2	9	10	83.6364	83.3333	1.79892e-05	0.00530473
	group_1405		hypothetical protein	47	3	8	9	85.4545	75	8.35298e-05	0.00719811
	group_3317		hypothetical protein	47	3	8	9	85.4545	75	8.35298e-05	0.00719811
	group_1855		hypothetical protein	48	3	7	9	87.2727	75	4.14665e-05	0.00554919
	group_3334		hypothetical protein	48	3	7	9	87.2727	75	4.14665e-05	0.00554919
	group_4480		hypothetical protein	48	3	7	9	87.2727	75	4.14665e-05	0.00554919
	group_2407	yhaI	Inner membrane protein YhaI	25	0	30	12	45.4545	100	0.00234534	0.0460765
	ppa_2		Inorganic pyrophosphatase	31	0	24	12	56.3636	100	0.000232251	0.00825578
	iolE_1		Inosose dehydratase	35	0	20	12	63.6364	100	3.76512e-05	0.00554919
	gpr_4		L-glyceraldehyde 3-phosphate reductase	33	0	22	12	60	100	0.000150605	0.00825578
	group_3370	selA	L-seryl-tRNA(Sec) selenium transferase	25	0	30	12	45.4545	100	0.00234534	0.0460765
	group_5053	nicF_1	Maleamate amidohydrolase	28	0	27	12	50.9091	100	0.000796855	0.0189628
	mdcC		Malonate decarboxylase acyl carrier protein	31	0	24	12	56.3636	100	0.000232251	0.00825578
	madC		Malonyl-S-ACP:biotin-protein carboxyltransferase MADC	34	1	21	11	61.8182	91.6667	0.000929821	0.0214974
	group_5870		Manganese catalase	43	3	12	9	78.1818	75	0.000807648	0.0189814
	group_643	tldD_2	Metalloprotease TldD	29	0	26	12	52.7273	100	0.000679355	0.0174834
	metH_1		Methionine synthase	41	3	14	9	74.5455	75	0.00199534	0.0420315
	group_1396	modA	Molybdate-binding periplasmic protein	31	0	24	12	56.3636	100	0.000232251	0.00825578
	ligD_1		Multifunctional non-homologous end joining protein LigD	43	1	12	11	78.1818	91.6667	1.01457e-05	0.0036836
	group_5894		NADH oxidase	31	0	24	12	56.3636	100	0.000232251	0.00825578
	ybiA		N-glycosidase YbiA	31	0	24	12	56.3636	100	0.000232251	0.00825578
	group_4459	nhoA	N-hydroxyarylamine O-acetyltransferase	31	0	24	12	56.3636	100	0.000232251	0.00825578
	ptlI_1		Pentalenene oxygenase	31	0	24	12	56.3636	100	0.000232251	0.00825578
	group_2429		Putative 3-methyladenine DNA glycosylase	43	2	12	10	78.1818	83.3333	0.000112152	0.00825578
	group_6093	yodJ	Putative carboxypeptidase YodJ	31	0	24	12	56.3636	100	0.000232251	0.00825578
	adrA_1		putative diguanylate cyclase AdrA	34	1	21	11	61.8182	91.6667	0.000929821	0.0214974
	group_1271	yegE_2	putative diguanylate cyclase YegE	30	0	25	12	54.5455	100	0.000323326	0.00996704
	group_5899		putative HTH-type transcriptional regulator	31	0	24	12	56.3636	100	0.000232251	0.00825578
	yybR_1		putative HTH-type transcriptional regulator YybR	30	0	25	12	54.5455	100	0.000323326	0.00996704
	catD		Putative oxidoreductase CatD	31	0	24	12	56.3636	100	0.000232251	0.00825578
	yghA		putative oxidoreductase YghA	48	3	7	9	87.2727	75	4.14665e-05	0.00554919
	group_1991		putative signaling protein	27	0	28	12	49.0909	100	0.00102148	0.0228726
	yhhW_1		Quercetin 2,3-dioxygenase	33	1	22	11	60	91.6667	0.00124787	0.0277236
	yhhW		Quercetin 2,3-dioxygenase	43	3	12	9	78.1818	75	0.000807648	0.0189814
	qorA		Quinone oxidoreductase 1	26	0	29	12	47.2727	100	0.00209785	0.0428839
	soxR_1		Redox-sensitive transcriptional activator SoxR	40	1	15	11	72.7273	91.6667	5.44326e-05	0.00640512
	group_2513	pleD_2	Response regulator PleD	29	0	26	12	52.7273	100	0.000679355	0.0174834
	group_1377	desK_1	Sensor histidine kinase DesK	29	0	26	12	52.7273	100	0.000679355	0.0174834
	cusS		Sensor kinase CusS	31	0	24	12	56.3636	100	0.000232251	0.00825578
	group_1354	barA_3	Signal transduction histidine-protein kinase BarA	41	2	14	10	74.5455	83.3333	0.000313668	0.00996704
	group_5238		Soluble epoxide hydrolase	35	0	20	12	63.6364	100	3.76512e-05	0.00554919
	paiA_2		Spermidine/spermine N(1)-acetyltransferase	31	0	24	12	56.3636	100	0.000232251	0.00825578
	sad_1		Succinate semialdehyde dehydrogenase [NAD(P)+] Sad	36	1	19	11	65.4545	91.6667	0.000660365	0.0174834
	fdhD		Sulfurtransferase FdhD	31	0	24	12	56.3636	100	0.000232251	0.00825578
	lacC		Tagatose-6-phosphate kinase	31	0	24	12	56.3636	100	0.000232251	0.00825578
	group_4458	resA_1	Thiol-disulfide oxidoreductase ResA	31	0	24	12	56.3636	100	0.000232251	0.00825578
	czcR_1		Transcriptional activator protein CzcR	31	0	24	12	56.3636	100	0.000232251	0.00825578
	group_3408	lasR	Transcriptional activator protein LasR	31	0	24	12	56.3636	100	0.000232251	0.00825578
	group_3097	rstA_2	Transcriptional regulatory protein RstA	29	0	26	12	52.7273	100	0.000679355	0.0174834
	tetC		Transposon Tn10 TetC protein	31	0	24	12	56.3636	100	0.000232251	0.00825578
	group_6049		Trypsin	31	0	24	12	56.3636	100	0.000232251	0.00825578
	group_4493	fecA_1	Vitamin B12 transporter BtuB	31	0	24	12	56.3636	100	0.000232251	0.00825578
	btuB_15		Vitamin B12 transporter BtuB	42	3	13	9	76.3636	75	0.00128915	0.0283637

### Sheet: Non-clinical-trait
Table S4: Gene clusters identified by pan-GWAS analysis as associated with non-clinical environments.
Gene cluster	Non-unique Gene name	Annotation	Number_pos_present_in	Number_neg_present_in	Number_pos_not_present_in	Number_neg_not_present_in	Sensitivity	Specificity	Naive_p	Benjamini_H_p
group_5581	copB	Copper resistance protein B	10	10	1	46	90.9091	82.1429	6.88798e-06	0.00225755
group_1444	czcB_1	Cobalt-zinc-cadmium resistance protein CzcB	9	7	2	49	81.8182	87.5	1.16716e-05	0.00225755
merR1		Mercuric resistance operon regulatory protein	10	14	1	42	90.9091	75	6.75688e-05	0.00573578
group_3982	macB_2	Macrolide export ATP-binding/permease protein MacB	9	7	2	49	81.8182	87.5	1.16716e-05	0.00225755
macA_2		Macrolide export protein MacA	9	7	2	49	81.8182	87.5	1.16716e-05	0.00225755
oprM_1		Outer membrane protein OprM	9	15	2	41	81.8182	73.2143	0.000986338	0.0226658
macA_4		Macrolide export protein MacA	11	16	0	40	100	71.4286	1.01457e-05	0.00225755
group_1314	besA_2	Ferri-bacillibactin esterase BesA	8	11	3	45	72.7273	80.3571	0.00110187	0.0251683
group_4872	cfaE	CFA/I fimbrial subunit E	4	0	7	56	36.3636	100	0.00043054	0.0147631
group_1078	cirA_1	Colicin I receptor	7	4	4	52	63.6364	92.8571	9.79444e-05	0.00700667
group_5696	cpbD_2	Chitin-binding protein CbpD	7	7	4	49	63.6364	87.5	0.000838975	0.0195962
group_5396	lapA	Lipopolysaccharide assembly protein A	7	8	4	48	63.6364	85.7143	0.00147162	0.0329899
group_2952	ompA	Outer membrane protein A	10	15	1	41	90.9091	73.2143	0.000110302	0.00738052
group_5378	pasI	Persistence and stress-resistance antitoxin PasI	10	11	1	45	90.9091	80.3571	1.29003e-05	0.00225755
group_2882	rpfC	Sensory/regulatory protein RpfC	11	16	0	40	100	71.4286	1.01457e-05	0.00225755
arfA_1		Peptidoglycan-binding protein ArfA	5	1	6	55	45.4545	98.2143	0.000263879	0.013706
esiB_2		Secretory immunoglobulin A-binding protein EsiB	8	10	3	46	72.7273	82.1429	0.000673547	0.0168798
group_4933	aaeB_1	p-hydroxybenzoic acid efflux pump subunit AaeB	4	0	7	56	36.3636	100	0.00043054	0.0147631
group_300	aas	Bifunctional protein Aas	8	7	3	49	72.7273	87.5	0.000115954	0.0075803
group_1502	adeP	Adenine permease AdeP	11	14	0	42	100	75	3.46862e-06	0.00217059
group_2719	apbE	FAD:protein FMN transferase	5	3	6	53	45.4545	94.6429	0.00207544	0.0409153
group_2060	argO_1	Arginine exporter protein ArgO	10	16	1	40	90.9091	71.4286	0.000175483	0.00983312
group_3984	baeS_1	Signal transduction histidine-protein kinase BaeS	9	6	2	50	81.8182	89.2857	5.28702e-06	0.00225755
group_1355	barA_4	Signal transduction histidine-protein kinase BarA	10	14	1	42	90.9091	75	6.75688e-05	0.00573578
group_2927	btr	HTH-type transcriptional activator Btr	10	14	1	42	90.9091	75	6.75688e-05	0.00573578
group_5574	btuB_4	Vitamin B12 transporter BtuB	6	5	5	51	54.5455	91.0714	0.00147123	0.0329899
group_1335	ctpB	Carboxy-terminal processing protease CtpB	11	16	0	40	100	71.4286	1.01457e-05	0.00225755
group_1349	dacA	D-alanyl-D-alanine carboxypeptidase DacA	9	16	2	40	81.8182	71.4286	0.00147911	0.0329899
group_120	dkgB_1	2,5-diketo-D-gluconic acid reductase B	10	11	1	45	90.9091	80.3571	1.29003e-05	0.00225755
group_2098	dnaK_1	Chaperone protein DnaK	8	5	3	51	72.7273	91.0714	2.56497e-05	0.00360204
group_988	estB_2	Esterase EstB	10	16	1	40	90.9091	71.4286	0.000175483	0.00983312
group_860	estB_3	Esterase EstB	9	11	2	45	81.8182	80.3571	0.000148177	0.00906187
group_592	fabG_4	3-oxoacyl-[acyl-carrier-protein] reductase FabG	10	13	1	43	90.9091	76.7857	4.02245e-05	0.00469098
group_2533	fdhD	Sulfurtransferase FdhD	10	11	1	45	90.9091	80.3571	1.29003e-05	0.00225755
group_1957	hisS	Histidine--tRNA ligase	9	13	2	43	81.8182	76.7857	0.0004064	0.0147631
group_373	hxuA	Heme/hemopexin-binding protein	10	10	1	46	90.9091	82.1429	6.88798e-06	0.00225755
group_5484	luxA_1	Alkanal monooxygenase alpha chain	8	10	3	46	72.7273	82.1429	0.000673547	0.0168798
group_1283	metH_1	Methionine synthase	10	12	1	44	90.9091	78.5714	2.3193e-05	0.00349126
group_1715	paiA_2	Spermidine/spermine N(1)-acetyltransferase	10	16	1	40	90.9091	71.4286	0.000175483	0.00983312
group_1956	pkn1	Serine/threonine-protein kinase pkn1	7	8	4	48	63.6364	85.7143	0.00147162	0.0329899
group_3888	ppa_1	Inorganic pyrophosphatase	10	15	1	41	90.9091	73.2143	0.000110302	0.00738052
group_3243	purU	Formyltetrahydrofolate deformylase	7	6	4	50	63.6364	89.2857	0.000447953	0.0147631
group_2031	rluA_1	Ribosomal large subunit pseudouridine synthase A	8	7	3	49	72.7273	87.5	0.000115954	0.0075803
group_4316	sigW	ECF RNA polymerase sigma factor SigW	9	8	2	48	81.8182	85.7143	2.39401e-05	0.00349126
group_2924	tauB	Taurine import ATP-binding protein TauB	4	0	7	56	36.3636	100	0.00043054	0.0147631
group_3803	yedZ	Sulfoxide reductase heme-binding subunit YedZ	10	16	1	40	90.9091	71.4286	0.000175483	0.00983312
group_1273	yegE_2	putative diguanylate cyclase YegE	5	1	6	55	45.4545	98.2143	0.000263879	0.013706
group_4850	yhaH	Inner membrane protein YhaH	5	0	6	56	45.4545	100	4.78377e-05	0.00469098
group_929	yhaJ	HTH-type transcriptional regulator YhaJ	9	15	2	41	81.8182	73.2143	0.000986338	0.0226658
group_928	yhhW	Quercetin 2,3-dioxygenase	9	14	2	42	81.8182	75	0.000641799	0.0164425
group_1309	ykuD	Putative L,D-transpeptidase YkuD	9	13	2	43	81.8182	76.7857	0.0004064	0.0147631
group_2257		hypothetical protein	4	0	7	56	36.3636	100	0.00043054	0.0147631
group_3548		hypothetical protein	4	0	7	56	36.3636	100	0.00043054	0.0147631
group_3551		hypothetical protein	5	0	6	56	45.4545	100	4.78377e-05	0.00469098
group_4860		hypothetical protein	5	0	6	56	45.4545	100	4.78377e-05	0.00469098
group_7321		hypothetical protein	4	0	7	56	36.3636	100	0.00043054	0.0147631
group_7338		hypothetical protein	5	0	6	56	45.4545	100	4.78377e-05	0.00469098
group_7339		hypothetical protein	5	0	6	56	45.4545	100	4.78377e-05	0.00469098
group_7345		hypothetical protein	5	0	6	56	45.4545	100	4.78377e-05	0.00469098
group_7380		hypothetical protein	5	0	6	56	45.4545	100	4.78377e-05	0.00469098
group_7447		hypothetical protein	5	0	6	56	45.4545	100	4.78377e-05	0.00469098
group_959		hypothetical protein	6	0	5	56	54.5455	100	4.62946e-06	0.00225755
group_165		hypothetical protein	6	1	5	55	54.5455	98.2143	3.01294e-05	0.00398514
group_1943		hypothetical protein	5	1	6	55	45.4545	98.2143	0.000263879	0.013706
group_2254		hypothetical protein	6	1	5	55	54.5455	98.2143	3.01294e-05	0.00398514
group_2258		hypothetical protein	8	1	3	55	72.7273	98.2143	2.17388e-07	0.00123639
group_2918		hypothetical protein	4	1	7	55	36.3636	98.2143	0.00196135	0.0396276
group_3093		hypothetical protein	8	1	3	55	72.7273	98.2143	2.17388e-07	0.00123639
group_3512		hypothetical protein	6	1	5	55	54.5455	98.2143	3.01294e-05	0.00398514
group_4848		hypothetical protein	4	1	7	55	36.3636	98.2143	0.00196135	0.0396276
group_5323		hypothetical protein	4	1	7	55	36.3636	98.2143	0.00196135	0.0396276
group_7427		hypothetical protein	5	1	6	55	45.4545	98.2143	0.000263879	0.013706
group_1717		hypothetical protein	8	2	3	54	72.7273	96.4286	1.03708e-06	0.00148162
group_1718		hypothetical protein	7	2	4	54	63.6364	96.4286	1.2103e-05	0.00225755
group_26		hypothetical protein	5	2	6	54	45.4545	96.4286	0.000848253	0.0197319
group_2913		hypothetical protein	6	2	5	54	54.5455	96.4286	0.000111942	0.00744642
group_4133		hypothetical protein	7	2	4	54	63.6364	96.4286	1.2103e-05	0.00225755
group_4134		hypothetical protein	8	2	3	54	72.7273	96.4286	1.03708e-06	0.00148162
group_4135		hypothetical protein	8	2	3	54	72.7273	96.4286	1.03708e-06	0.00148162
group_1936		hypothetical protein	8	3	3	53	72.7273	94.6429	3.62559e-06	0.00217059
group_2582		hypothetical protein	5	3	6	53	45.4545	94.6429	0.00207544	0.0409153
group_2993		hypothetical protein	5	3	6	53	45.4545	94.6429	0.00207544	0.0409153
group_4611		hypothetical protein	6	3	5	53	54.5455	94.6429	0.00031162	0.0147631
group_4868		hypothetical protein	6	3	5	53	54.5455	94.6429	0.00031162	0.0147631
lepB_1		Signal peptidase I	7	3	4	53	63.6364	94.6429	3.79234e-05	0.00469098
group_1924		hypothetical protein	7	4	4	52	63.6364	92.8571	9.79444e-05	0.00700667
group_3915		hypothetical protein	6	4	5	52	54.5455	92.8571	0.000722164	0.0169373
group_3985		hypothetical protein	7	4	4	52	63.6364	92.8571	9.79444e-05	0.00700667
group_4053		hypothetical protein	7	4	4	52	63.6364	92.8571	9.79444e-05	0.00700667
group_4873		hypothetical protein	6	4	5	52	54.5455	92.8571	0.000722164	0.0169373
group_4888		Putative short-chain type dehydrogenase/reductase	6	4	5	52	54.5455	92.8571	0.000722164	0.0169373
group_5313		hypothetical protein	6	4	5	52	54.5455	92.8571	0.000722164	0.0169373
group_5704		hypothetical protein	6	4	5	52	54.5455	92.8571	0.000722164	0.0169373
group_5705		hypothetical protein	6	4	5	52	54.5455	92.8571	0.000722164	0.0169373
hcaR		Hca operon transcriptional activator HcaR	6	4	5	52	54.5455	92.8571	0.000722164	0.0169373
group_2058		hypothetical protein	7	5	4	51	63.6364	91.0714	0.000220559	0.0118903
group_3800		hypothetical protein	8	5	3	51	72.7273	91.0714	2.56497e-05	0.00360204
group_3848		hypothetical protein	8	5	3	51	72.7273	91.0714	2.56497e-05	0.00360204
group_3991		hypothetical protein	7	5	4	51	63.6364	91.0714	0.000220559	0.0118903
group_4039		hypothetical protein	7	5	4	51	63.6364	91.0714	0.000220559	0.0118903
regX3		Sensory transduction protein regX3	9	6	2	50	81.8182	89.2857	5.28702e-06	0.00225755
group_1932		hypothetical protein	8	6	3	50	72.7273	89.2857	5.69314e-05	0.00548809
group_3439		Putative 3-methyladenine DNA glycosylase	7	6	4	50	63.6364	89.2857	0.000447953	0.0147631
group_4852		hypothetical protein	7	6	4	50	63.6364	89.2857	0.000447953	0.0147631
group_4853		hypothetical protein	8	6	3	50	72.7273	89.2857	5.69314e-05	0.00548809
group_5010		hypothetical protein	7	6	4	50	63.6364	89.2857	0.000447953	0.0147631
group_3161		hypothetical protein	10	7	1	49	90.9091	87.5	7.66325e-07	0.00148162
group_5694		hypothetical protein	9	7	2	49	81.8182	87.5	1.16716e-05	0.00225755
group_595		hypothetical protein	7	7	4	49	63.6364	87.5	0.000838975	0.0195962
mipA		MltA-interacting protein	9	7	2	49	81.8182	87.5	1.16716e-05	0.00225755
group_10697		hypothetical protein	10	8	1	48	90.9091	85.7143	1.69328e-06	0.00148162
group_1203		hypothetical protein	10	8	1	48	90.9091	85.7143	1.69328e-06	0.00148162
group_1600		Acetyltransferase	7	8	4	48	63.6364	85.7143	0.00147162	0.0329899
group_2728		hypothetical protein	10	8	1	48	90.9091	85.7143	1.69328e-06	0.00148162
group_2932		hypothetical protein	10	8	1	48	90.9091	85.7143	1.69328e-06	0.00148162
group_3971		hypothetical protein	8	8	3	48	72.7273	85.7143	0.000220235	0.0118903
group_3977		hypothetical protein	8	8	3	48	72.7273	85.7143	0.000220235	0.0118903
group_4027		hypothetical protein	8	8	3	48	72.7273	85.7143	0.000220235	0.0118903
group_5471		hypothetical protein	8	8	3	48	72.7273	85.7143	0.000220235	0.0118903
group_844		hypothetical protein	7	8	4	48	63.6364	85.7143	0.00147162	0.0329899
group_990		hypothetical protein	7	8	4	48	63.6364	85.7143	0.00147162	0.0329899
yxlF		putative ABC transporter ATP-binding protein YxlF	10	8	1	48	90.9091	85.7143	1.69328e-06	0.00148162
group_1060		hypothetical protein	9	9	2	47	81.8182	83.9286	4.61869e-05	0.00469098
group_3557		hypothetical protein	9	9	2	47	81.8182	83.9286	4.61869e-05	0.00469098
group_4083		hypothetical protein	10	9	1	47	90.9091	83.9286	3.50934e-06	0.00217059
group_5468		hypothetical protein	9	9	2	47	81.8182	83.9286	4.61869e-05	0.00469098
group_5692		hypothetical protein	9	9	2	47	81.8182	83.9286	4.61869e-05	0.00469098
dhaA_1		Haloalkane dehalogenase	9	10	2	46	81.8182	82.1429	8.45967e-05	0.00692293
group_2585		hypothetical protein	8	10	3	46	72.7273	82.1429	0.000673547	0.0168798
group_3467		hypothetical protein	9	10	2	46	81.8182	82.1429	8.45967e-05	0.00692293
group_357		hypothetical protein	8	10	3	46	72.7273	82.1429	0.000673547	0.0168798
group_4652		hypothetical protein	9	10	2	46	81.8182	82.1429	8.45967e-05	0.00692293
group_5324		hypothetical protein	10	10	1	46	90.9091	82.1429	6.88798e-06	0.00225755
oatA_2		O-acetyltransferase OatA	10	10	1	46	90.9091	82.1429	6.88798e-06	0.00225755
parD4		Antitoxin ParD4	8	10	3	46	72.7273	82.1429	0.000673547	0.0168798
ydhC_1		Inner membrane transport protein YdhC	8	10	3	46	72.7273	82.1429	0.000673547	0.0168798
cpdA_1		3',5'-cyclic adenosine monophosphate phosphodiesterase CpdA	10	11	1	45	90.9091	80.3571	1.29003e-05	0.00225755
group_1544		hypothetical protein	10	11	1	45	90.9091	80.3571	1.29003e-05	0.00225755
group_1979		hypothetical protein	9	11	2	45	81.8182	80.3571	0.000148177	0.00906187
group_2082		hypothetical protein	10	11	1	45	90.9091	80.3571	1.29003e-05	0.00225755
group_2369		hypothetical protein	9	11	2	45	81.8182	80.3571	0.000148177	0.00906187
group_2707		hypothetical protein	8	11	3	45	72.7273	80.3571	0.00110187	0.0251683
group_3081		hypothetical protein	10	11	1	45	90.9091	80.3571	1.29003e-05	0.00225755
group_3450		hypothetical protein	9	11	2	45	81.8182	80.3571	0.000148177	0.00906187
group_3750		hypothetical protein	10	11	1	45	90.9091	80.3571	1.29003e-05	0.00225755
group_3768		hypothetical protein	10	11	1	45	90.9091	80.3571	1.29003e-05	0.00225755
group_3868		hypothetical protein	10	11	1	45	90.9091	80.3571	1.29003e-05	0.00225755
group_4950		hypothetical protein	10	11	1	45	90.9091	80.3571	1.29003e-05	0.00225755
group_539		hypothetical protein	10	11	1	45	90.9091	80.3571	1.29003e-05	0.00225755
group_5537		hypothetical protein	10	11	1	45	90.9091	80.3571	1.29003e-05	0.00225755
group_5631		hypothetical protein	10	11	1	45	90.9091	80.3571	1.29003e-05	0.00225755
group_5647		hypothetical protein	9	11	2	45	81.8182	80.3571	0.000148177	0.00906187
group_6421		hypothetical protein	10	11	1	45	90.9091	80.3571	1.29003e-05	0.00225755
group_1304		hypothetical protein	9	12	2	44	81.8182	78.5714	0.000249634	0.0132074
group_2063		hypothetical protein	10	12	1	44	90.9091	78.5714	2.3193e-05	0.00349126
group_2150		hypothetical protein	8	12	3	44	72.7273	78.5714	0.00173767	0.0355504
group_4164		hypothetical protein	10	12	1	44	90.9091	78.5714	2.3193e-05	0.00349126
group_1153		hypothetical protein	11	13	0	43	100	76.7857	1.94243e-06	0.00157822
group_1365		hypothetical protein	10	13	1	43	90.9091	76.7857	4.02245e-05	0.00469098
group_2158		hypothetical protein	10	13	1	43	90.9091	76.7857	4.02245e-05	0.00469098
rhaS_1		HTH-type transcriptional activator RhaS	9	13	2	43	81.8182	76.7857	0.0004064	0.0147631
group_1032		hypothetical protein	9	14	2	42	81.8182	75	0.000641799	0.0164425
group_260		hypothetical protein	10	14	1	42	90.9091	75	6.75688e-05	0.00573578
group_3995		hypothetical protein	10	14	1	42	90.9091	75	6.75688e-05	0.00573578
group_526		hypothetical protein	10	14	1	42	90.9091	75	6.75688e-05	0.00573578
group_5295		hypothetical protein	10	14	1	42	90.9091	75	6.75688e-05	0.00573578
group_5477		hypothetical protein	10	14	1	42	90.9091	75	6.75688e-05	0.00573578
betI_2		HTH-type transcriptional regulator BetI	10	15	1	41	90.9091	73.2143	0.000110302	0.00738052
group_2841		hypothetical protein	10	15	1	41	90.9091	73.2143	0.000110302	0.00738052
group_2322		hypothetical protein	10	16	1	40	90.9091	71.4286	0.000175483	0.00983312
group_4025		hypothetical protein	10	16	1	40	90.9091	71.4286	0.000175483	0.00983312
group_466		TPR repeat-containing protein	9	16	2	40	81.8182	71.4286	0.00147911	0.0329899
group_964		hypothetical protein	10	16	1	40	90.9091	71.4286	0.000175483	0.00983312
otcC		Anhydrotetracycline monooxygenase	10	16	1	40	90.9091	71.4286	0.000175483	0.00983312
