## Supplementary tables S7 for "Genome sequencing of the vermicompost strain *Stenotrophomonas maltophilia* UENF-4GII and population structure analysis of the *S. maltophilia* Sm3 genogroup"

### Sheet: Core-resistome
Table S7: Core resistome of the Sm3 genogroup.
PC	status	Strain	Locus	% identity	ARO_id	ARO_name	Drug class	Resistance mechanism	AMR gene family	Species	Description
1	core	UENF_4GII	HRE58_04740	63.9	ARO:3004107	Pseudomonas aeruginosa soxR	acridine dye;cephalosporin;fluoroquinolone antibiotic;glycylcycline;penam;phenicol antibiotic;rifamycin antibiotic;tetracycline antibiotic;triclosan	antibiotic efflux;antibiotic target alteration	ATP-binding cassette (ABC) antibiotic efflux pump;major facilitator superfamily (MFS) antibiotic efflux pump;resistance-nodulation-cell division (RND) antibiotic efflux pump	Pseudomonas aeruginosa PAO1	SoxR is a redox-sensitive transcriptional activator that induces expression of a small regulon that includes the RND efflux pump-encoding operon mexGHI-opmD. SoxR was shown to be activated by pyocyanin.
1	core	UENF_4GII	HRE58_08025	64.5	ARO:3003922	oqxA	diaminopyrimidine antibiotic;fluoroquinolone antibiotic;glycylcycline;nitrofuran antibiotic;tetracycline antibiotic	antibiotic efflux	resistance-nodulation-cell division (RND) antibiotic efflux pump	Escherichia coli	RND efflux pump conferring resistance to fluoroquinolone
1	core	UENF_4GII	HRE58_08030	77.6	ARO:3003923	oqxB	diaminopyrimidine antibiotic;fluoroquinolone antibiotic;glycylcycline;nitrofuran antibiotic;tetracycline antibiotic	antibiotic efflux	resistance-nodulation-cell division (RND) antibiotic efflux pump	Escherichia coli	RND efflux pump conferring resistance to fluoroquinolone
1	core	UENF_4GII	HRE58_08695	82.8	ARO:3002646	APH(3')-IIc	aminoglycoside antibiotic	antibiotic inactivation	APH(3')	Stenotrophomonas maltophilia	APH(3')-IIc is a chromosomal-encoded aminoglycoside phosphotransferase in S. maltophilia
1	core	UENF_4GII	HRE58_08970	68.2	ARO:3000504	golS	carbapenem;cephalosporin;cephamycin;monobactam;penam;penem;phenicol antibiotic	antibiotic efflux	resistance-nodulation-cell division (RND) antibiotic efflux pump	Salmonella enterica subsp. enterica serovar Typhimurium str. LT2	GolS is a regulator activated by the presence of golD, and promotes the expression of the MdsABC efflux pump.
1	core	UENF_4GII	HRE58_10805	83.8	ARO:3000582	L1 beta-lactamase	cephalosporin	antibiotic inactivation	L1 family beta-lactamase	Stenotrophomonas maltophilia	L1 is an Ambler class B MBL; subclass B3 originally isolated from Stenotrophomonas maltophilia. It has activity against a broad range of beta-lactams and is only active with two Zn(II) ions in the active site.
2	core	UENF_4GII	HRE58_15620	72.8	ARO:3003558	y56 beta-lactamase	cephalosporin;penam	antibiotic inactivation	L2 family beta-lactamase	Yersinia enterocolitica	Class A beta-lactamase found in Yersinia enterocolitica biovar 1A
1	core	UENF_4GII	HRE58_13770	63.6	ARO:3004039	Escherichia coli emrE	macrolide antibiotic	antibiotic efflux	small multidrug resistance (SMR) antibiotic efflux pump	Escherichia coli	Member of the small MDR (multidrug resistance) family of transporters; in Escherichia coli this protein provides resistance against a number of positively charged compounds including ethidium bromide and erythromycin; proton-dependent secondary transporter which exchanges protons for compound translocation
1	core	UENF_4GII	HRE58_16705	68.7	ARO:3003693	MexK	macrolide antibiotic;tetracycline antibiotic;triclosan	antibiotic efflux	resistance-nodulation-cell division (RND) antibiotic efflux pump	Pseudomonas aeruginosa PAO1	mexK is the inner membrane resistance-nodulation-cell division (RND) transporter in the MexJK multidrug efflux protein.
1	core	UENF_4GII	HRE58_17320	97.6	ARO:3003057	smeF	fluoroquinolone antibiotic;macrolide antibiotic;phenicol antibiotic;tetracycline antibiotic	antibiotic efflux	resistance-nodulation-cell division (RND) antibiotic efflux pump	Stenotrophomonas maltophilia	smeF is an outer membrane multidrug efflux protein of the smeDEF complex in Stenotrophomonas maltophilia
1	core	UENF_4GII	HRE58_17325	98.9	ARO:3003056	smeE	fluoroquinolone antibiotic;macrolide antibiotic;phenicol antibiotic;tetracycline antibiotic	antibiotic efflux	resistance-nodulation-cell division (RND) antibiotic efflux pump	Stenotrophomonas maltophilia	smeE is the RND protein of the efflux complex smeDEF in Stenotrophomonas maltophilia
1	core	UENF_4GII	HRE58_17330	98.7	ARO:3003055	smeD	fluoroquinolone antibiotic;macrolide antibiotic;phenicol antibiotic;tetracycline antibiotic	antibiotic efflux	resistance-nodulation-cell division (RND) antibiotic efflux pump	Stenotrophomonas maltophilia	smeD is the membrane fusion protein of the smeDEF multidrug efflux complex in Stenotrophomonas maltophilia
1	core	UENF_4GII	HRE58_19215	94.9	ARO:3003053	smeC	aminoglycoside antibiotic;cephalosporin;cephamycin;penam	antibiotic efflux	resistance-nodulation-cell division (RND) antibiotic efflux pump	Stenotrophomonas maltophilia	smeC is an outer membrane multidrug efflux protein of the smeABC complex in Stenotrophomonas maltophilia
1	core	UENF_4GII	HRE58_19220	97.2	ARO:3003052	smeB	aminoglycoside antibiotic;cephalosporin;cephamycin;penam	antibiotic efflux	resistance-nodulation-cell division (RND) antibiotic efflux pump	Stenotrophomonas maltophilia	smeB is the inner membrane multidrug exporter of the efflux complex smeABC in Stenotrophomonas maltophilia
1	core	UENF_4GII	HRE58_19225	92.2	ARO:3003051	smeA	aminoglycoside antibiotic;cephalosporin;cephamycin;penam	antibiotic efflux	resistance-nodulation-cell division (RND) antibiotic efflux pump	Stenotrophomonas maltophilia	smeA is the membrane fusion protein of the smeABC multidrug efflux complex in Stenotrophomonas maltophilia
1	core	UENF_4GII	HRE58_19230	95.5	ARO:3003067	smeS	aminoglycoside antibiotic;cephalosporin;cephamycin;penam	antibiotic efflux	resistance-nodulation-cell division (RND) antibiotic efflux pump	Stenotrophomonas maltophilia	smeS is the protein kinase sensor component of a two component signal transduction system that includes smeR
1	core	UENF_4GII	HRE58_19235	96.5	ARO:3003066	smeR	aminoglycoside antibiotic;cephalosporin;cephamycin;penam	antibiotic efflux	resistance-nodulation-cell division (RND) antibiotic efflux pump	Stenotrophomonas maltophilia	smeR is the responder component of a two component signal transduction system that includes smeS

### Sheet: Accessory-resistome
Table S7: Accessory resistome of the Sm3 genogroup.
PC	Status	Accession	Strain	Locus tag_Prokka	% identity	ARO_id	ARO_name	Drug class	Resistance mechanism	AMR gene family	Reference species	Description
1	accessory	GCF_000346445.1	AU12-09	GCF_000346445.1.fna_02673	98.7	ARO:3003199	AAC(6')-Iak	aminoglycoside antibiotic	antibiotic inactivation	AAC(6')	Stenotrophomonas maltophilia	AAC(6')-Iak is a 6'-N-aminoglycoside acetyltransferase-encoding gene isolated from a multidrug-resistant clinical isolate of Stenotrophomonas maltophilia
1	accessory	GCF_002277735.1	DF07	GCF_002277735.1.fna_01229	98	ARO:3003199	AAC(6')-Iak	aminoglycoside antibiotic	antibiotic inactivation	AAC(6')	Stenotrophomonas maltophilia	AAC(6')-Iak is a 6'-N-aminoglycoside acetyltransferase-encoding gene isolated from a multidrug-resistant clinical isolate of Stenotrophomonas maltophilia
3	accessory	GCF_001069435.1	1265_SMAL	GCF_001069435.1.fna_03257	96.7	ARO:3002570	AAC(6')-Iz	aminoglycoside antibiotic	antibiotic inactivation	AAC(6')	Stenotrophomonas maltophilia	AAC(6')-Iz is a chromosomal-encoded aminoglycoside acetyltransferase in S. maltophilia
3	accessory	GCF_002739005.1	TG_2006_STM1	GCF_002739005.1.fna_02598	96.7	ARO:3002570	AAC(6')-Iz	aminoglycoside antibiotic	antibiotic inactivation	AAC(6')	Stenotrophomonas maltophilia	AAC(6')-Iz is a chromosomal-encoded aminoglycoside acetyltransferase in S. maltophilia
3	accessory	GCF_002739025.1	TG_2005	GCF_002739025.1.fna_00600	96.7	ARO:3002570	AAC(6')-Iz	aminoglycoside antibiotic	antibiotic inactivation	AAC(6')	Stenotrophomonas maltophilia	AAC(6')-Iz is a chromosomal-encoded aminoglycoside acetyltransferase in S. maltophilia
3	accessory	GCF_002739065.1	TG_2006_STM2	GCF_002739065.1.fna_03036	96.7	ARO:3002570	AAC(6')-Iz	aminoglycoside antibiotic	antibiotic inactivation	AAC(6')	Stenotrophomonas maltophilia	AAC(6')-Iz is a chromosomal-encoded aminoglycoside acetyltransferase in S. maltophilia
3	accessory	GCF_002739075.1	TG_2007_STM1	GCF_002739075.1.fna_01399	96.7	ARO:3002570	AAC(6')-Iz	aminoglycoside antibiotic	antibiotic inactivation	AAC(6')	Stenotrophomonas maltophilia	AAC(6')-Iz is a chromosomal-encoded aminoglycoside acetyltransferase in S. maltophilia
3	accessory	GCF_002739095.1	TG_2007_STM2	GCF_002739095.1.fna_00737	96.7	ARO:3002570	AAC(6')-Iz	aminoglycoside antibiotic	antibiotic inactivation	AAC(6')	Stenotrophomonas maltophilia	AAC(6')-Iz is a chromosomal-encoded aminoglycoside acetyltransferase in S. maltophilia
3	accessory	GCF_002739105.1	TG_2009_STM1	GCF_002739105.1.fna_00318	96.7	ARO:3002570	AAC(6')-Iz	aminoglycoside antibiotic	antibiotic inactivation	AAC(6')	Stenotrophomonas maltophilia	AAC(6')-Iz is a chromosomal-encoded aminoglycoside acetyltransferase in S. maltophilia
3	accessory	GCF_002739145.1	TG_2012_STM2	GCF_002739145.1.fna_00487	96.7	ARO:3002570	AAC(6')-Iz	aminoglycoside antibiotic	antibiotic inactivation	AAC(6')	Stenotrophomonas maltophilia	AAC(6')-Iz is a chromosomal-encoded aminoglycoside acetyltransferase in S. maltophilia
3	accessory	GCF_002739465.1	MC_2010_STM2	GCF_002739465.1.fna_03433	96.7	ARO:3002570	AAC(6')-Iz	aminoglycoside antibiotic	antibiotic inactivation	AAC(6')	Stenotrophomonas maltophilia	AAC(6')-Iz is a chromosomal-encoded aminoglycoside acetyltransferase in S. maltophilia
3	accessory	GCF_002739505.1	MC_2011_STM2	GCF_002739505.1.fna_01607	96.7	ARO:3002570	AAC(6')-Iz	aminoglycoside antibiotic	antibiotic inactivation	AAC(6')	Stenotrophomonas maltophilia	AAC(6')-Iz is a chromosomal-encoded aminoglycoside acetyltransferase in S. maltophilia
3	accessory	GCF_002739785.1	TG_2008_STM1	GCF_002739785.1.fna_01286	96.7	ARO:3002570	AAC(6')-Iz	aminoglycoside antibiotic	antibiotic inactivation	AAC(6')	Stenotrophomonas maltophilia	AAC(6')-Iz is a chromosomal-encoded aminoglycoside acetyltransferase in S. maltophilia
3	accessory	GCF_002739825.1	TG_2008_STM2	GCF_002739825.1.fna_00401	96.7	ARO:3002570	AAC(6')-Iz	aminoglycoside antibiotic	antibiotic inactivation	AAC(6')	Stenotrophomonas maltophilia	AAC(6')-Iz is a chromosomal-encoded aminoglycoside acetyltransferase in S. maltophilia
3	accessory	GCF_002739855.1	TG_2012_STM1	GCF_002739855.1.fna_02650	96.7	ARO:3002570	AAC(6')-Iz	aminoglycoside antibiotic	antibiotic inactivation	AAC(6')	Stenotrophomonas maltophilia	AAC(6')-Iz is a chromosomal-encoded aminoglycoside acetyltransferase in S. maltophilia
3	accessory	GCF_002739875.1	TG_2013	GCF_002739875.1.fna_02394	96.7	ARO:3002570	AAC(6')-Iz	aminoglycoside antibiotic	antibiotic inactivation	AAC(6')	Stenotrophomonas maltophilia	AAC(6')-Iz is a chromosomal-encoded aminoglycoside acetyltransferase in S. maltophilia
3	accessory	GCF_002739905.1	TG_2014_STM1	GCF_002739905.1.fna_02448	96.7	ARO:3002570	AAC(6')-Iz	aminoglycoside antibiotic	antibiotic inactivation	AAC(6')	Stenotrophomonas maltophilia	AAC(6')-Iz is a chromosomal-encoded aminoglycoside acetyltransferase in S. maltophilia
3	accessory	GCF_002739945.1	TG_2014_STM2	GCF_002739945.1.fna_02844	96.7	ARO:3002570	AAC(6')-Iz	aminoglycoside antibiotic	antibiotic inactivation	AAC(6')	Stenotrophomonas maltophilia	AAC(6')-Iz is a chromosomal-encoded aminoglycoside acetyltransferase in S. maltophilia
3	accessory	GCF_002740215.1	MC_2012	GCF_002740215.1.fna_00350	96.7	ARO:3002570	AAC(6')-Iz	aminoglycoside antibiotic	antibiotic inactivation	AAC(6')	Stenotrophomonas maltophilia	AAC(6')-Iz is a chromosomal-encoded aminoglycoside acetyltransferase in S. maltophilia
3	accessory	GCF_002740245.1	MC_2014	GCF_002740245.1.fna_03707	96.7	ARO:3002570	AAC(6')-Iz	aminoglycoside antibiotic	antibiotic inactivation	AAC(6')	Stenotrophomonas maltophilia	AAC(6')-Iz is a chromosomal-encoded aminoglycoside acetyltransferase in S. maltophilia
3	accessory	GCF_002740255.1	MC_2013	GCF_002740255.1.fna_00539	96.7	ARO:3002570	AAC(6')-Iz	aminoglycoside antibiotic	antibiotic inactivation	AAC(6')	Stenotrophomonas maltophilia	AAC(6')-Iz is a chromosomal-encoded aminoglycoside acetyltransferase in S. maltophilia
3	accessory	GCF_002799215.1	E999	GCF_002799215.1.fna_00086	97.4	ARO:3002570	AAC(6')-Iz	aminoglycoside antibiotic	antibiotic inactivation	AAC(6')	Stenotrophomonas maltophilia	AAC(6')-Iz is a chromosomal-encoded aminoglycoside acetyltransferase in S. maltophilia
3	accessory	GCF_003244505.1	SM-6957	GCF_003244505.1.fna_00659	94.8	ARO:3002570	AAC(6')-Iz	aminoglycoside antibiotic	antibiotic inactivation	AAC(6')	Stenotrophomonas maltophilia	AAC(6')-Iz is a chromosomal-encoded aminoglycoside acetyltransferase in S. maltophilia
3	accessory	GCF_004522395.1	STN-AUH2	GCF_004522395.1.fna_00670	96.7	ARO:3002570	AAC(6')-Iz	aminoglycoside antibiotic	antibiotic inactivation	AAC(6')	Stenotrophomonas maltophilia	AAC(6')-Iz is a chromosomal-encoded aminoglycoside acetyltransferase in S. maltophilia
3	accessory	GCF_004522525.1	STN-AUH4	GCF_004522525.1.fna_01036	96.7	ARO:3002570	AAC(6')-Iz	aminoglycoside antibiotic	antibiotic inactivation	AAC(6')	Stenotrophomonas maltophilia	AAC(6')-Iz is a chromosomal-encoded aminoglycoside acetyltransferase in S. maltophilia
3	accessory	GCF_010994225.1	STN-MAK8	GCF_010994225.1.fna_00647	96.7	ARO:3002570	AAC(6')-Iz	aminoglycoside antibiotic	antibiotic inactivation	AAC(6')	Stenotrophomonas maltophilia	AAC(6')-Iz is a chromosomal-encoded aminoglycoside acetyltransferase in S. maltophilia
3	accessory	GCF_013463685.1	S289	GCF_013463685.1.fna_02209	97	ARO:3002570	AAC(6')-Iz	aminoglycoside antibiotic	antibiotic inactivation	AAC(6')	Stenotrophomonas maltophilia	AAC(6')-Iz is a chromosomal-encoded aminoglycoside acetyltransferase in S. maltophilia
1	accessory	GCF_013184165.1	G4S2	GCF_013184165.1.fna_01325	99.6	ARO:3002639	APH(3'')-Ib	aminoglycoside antibiotic	antibiotic inactivation	APH(3'')	Pseudomonas aeruginosa	APH(3'')-Ib is an aminoglycoside phosphotransferase encoded by plasmids, transposons, integrative conjugative elements and chromosomes in Enterobacteriaceae and Pseudomonas spp.
1	accessory	GCF_013184205.1	G4S2-1	GCF_013184205.1.fna_00703	99.6	ARO:3002639	APH(3'')-Ib	aminoglycoside antibiotic	antibiotic inactivation	APH(3'')	Pseudomonas aeruginosa	APH(3'')-Ib is an aminoglycoside phosphotransferase encoded by plasmids, transposons, integrative conjugative elements and chromosomes in Enterobacteriaceae and Pseudomonas spp.
1	accessory	GCF_013184165.1	G4S2	GCF_013184165.1.fna_01326	99.6	ARO:3002660	APH(6)-Id	aminoglycoside antibiotic	antibiotic inactivation	APH(6)	Pseudomonas aeruginosa	APH(6)-Id is an aminoglycoside phosphotransferase encoded by plasmids, integrative conjugative elements and chromosomal genomic islands in K. pneumoniae, Salmonella spp., E. coli, Shigella flexneri, Providencia alcalifaciens, Pseudomonas spp., V. cholerae, Edwardsiella tarda, Pasteurella multocida and Aeromonas bestiarum
1	accessory	GCF_013184205.1	G4S2-1	GCF_013184205.1.fna_00702	99.6	ARO:3002660	APH(6)-Id	aminoglycoside antibiotic	antibiotic inactivation	APH(6)	Pseudomonas aeruginosa	APH(6)-Id is an aminoglycoside phosphotransferase encoded by plasmids, integrative conjugative elements and chromosomal genomic islands in K. pneumoniae, Salmonella spp., E. coli, Shigella flexneri, Providencia alcalifaciens, Pseudomonas spp., V. cholerae, Edwardsiella tarda, Pasteurella multocida and Aeromonas bestiarum
1	accessory	GCF_013184165.1	G4S2	GCF_013184165.1.fna_01328	99.3	ARO:3002705	floR	phenicol antibiotic	antibiotic efflux	major facilitator superfamily (MFS) antibiotic efflux pump	Escherichia coli	floR is a plasmid or chromosome-encoded chloramphenicol exporter that is found in Bordetella bronchiseptica, Escherichia coli, Klebsiella pneumoniae, Salmonella enterica subsp. enterica serovar Typhimurium str. DT104 and Vibrio cholerae
1	accessory	GCF_013184205.1	G4S2-1	GCF_013184205.1.fna_00701	99.3	ARO:3002705	floR	phenicol antibiotic	antibiotic efflux	major facilitator superfamily (MFS) antibiotic efflux pump	Escherichia coli	floR is a plasmid or chromosome-encoded chloramphenicol exporter that is found in Bordetella bronchiseptica, Escherichia coli, Klebsiella pneumoniae, Salmonella enterica subsp. enterica serovar Typhimurium str. DT104 and Vibrio cholerae
1	accessory	GCF_013184165.1	G4S2	GCF_013184165.1.fna_01324	100	ARO:3000412	sul2	sulfonamide antibiotic;sulfone antibiotic	antibiotic target replacement	sulfonamide resistant sul	Vibrio cholerae	Sul2 is a sulfonamide resistant dihydropteroate synthase of Gram-negative bacteria, usually found on small plasmids.
1	accessory	GCF_013184205.1	G4S2-1	GCF_013184205.1.fna_00704	100	ARO:3000412	sul2	sulfonamide antibiotic;sulfone antibiotic	antibiotic target replacement	sulfonamide resistant sul	Vibrio cholerae	Sul2 is a sulfonamide resistant dihydropteroate synthase of Gram-negative bacteria, usually found on small plasmids.
